# Assessing the Reliability of LLM-Generated Phenotype-Genotype Associations Through External Validation

**DOI:** 10.64898/2026.08.13.744701

**Authors:** Caiwan Sun, Yi Xin, Sarah Zeng, Sudeep D. Sunthankar, Wu-Chen (Sander) Su, Jacob Lynn, Sergio Mundo, Mojgan Babanejad, Qiping Feng, Wei-Qi Wei

**Affiliations:** Department of Electrical and Computer Engineering, Vanderbilt University, Nashville, Tennessee, USA; Department of Computer Science, Vanderbilt University, Nashville, Tennessee, USA; Department of Medicine, Health, & Society, Vanderbilt University, Nashville, Tennessee, USA; Thomas P. Graham Jr. Division of Pediatric Cardiology and Center for Pediatric Precision Medicine, Department of Pediatrics, Monroe Carell Jr. Children’s Hospital and Vanderbilt University Medical Center, Nashville, Tennessee, USA; Division of Genetic Medicine and Clinical Pharmacology, Department of Medicine, Vanderbilt University Medical Center, Nashville, Tennessee, USA; Center for Precision Medicine, Department of Biomedical Informatics, Vanderbilt University Medical Center, Nashville, Tennessee, USA; Department of Biomedical Informatics, Vanderbilt University Medical Center, Nashville, Tennessee, USA

**Keywords:** large language model, clinical genomics, phenotype-genotype association, external validation, genomic knowledge base

## Abstract

**Background:** Phenotype-genotype associations underpin precision medicine by enabling disease prevention, early diagnosis, risk stratification, therapeutic target discovery, and personalized treatment. However, the rapid growth of scientific evidence has made manual curation of these associations increasingly labor-intensive, time-consuming, and incomplete. Large Language Models (LLMs) offer a potential path to scalable genomic generation and synthesis of this knowledge, but their ability to accurately identify phenotype-genotype associations and the extent to which these outputs are supported by established genomic knowledge bases remain unclear.

**Materials and Methods:** Four LLMs, Claude Sonnet 4.6, DeepSeek V4 Flash, Gemini 3 Flash Preview, and GPT-5.5, were benchmarked on six zero-shot task categories covering forward and reverse phenotype-gene and phenotype-SNP generation. A total of 4,196 associations were identified from curated inputs and evaluated through a multistage external verification pipeline comprising phenotype normalization, ontology mapping, genomic identifier validation against Ensembl, and evidence verification using both the GWAS Catalog and OMIM. Associations were assigned a fused evidence level of strong, moderate, weak, or none.

**Results:** Overall, 74.19% of generated associations were matched to at least one external genomic knowledge base; 9.15% received strong support and 54.46% moderate support. Phenotype-gene associations were more verifiable than phenotype-SNP associations (strong or moderate: 67.19% vs 54.06%). Among existing associations, Claude Sonnet 4.6 achieved the highest overall strong or moderate rate (69.2%), followed by GPT-5.5 (65.1%), DeepSeek V4 Flash (61.7%), and Gemini 3 Flash Preview (56.9%).

**Conclusion:** LLMs can support scalable generation of candidate phenotype-genotype associations. Performance varied substantially by relation type and was lower for SNP-level and rare disease associations, highlighting both the limitations of current genomic resources and the need for rigorous validation pipelines.
