## Supplementary material for "Assessing the Reliability of LLM-Generated Phenotype-Genotype Associations Through External Validation": Supplementary_Data_S4.xlsx

### Sheet: Sheet1
Example_ID	Source	Model	Entity	Phenotype	Final_Label
MV001	S1	gpt-5.5	BMP2	Osteoporosis	Ontology mapping mismatch
MV002	S1	gpt-5.5	WNT2B	Osteoporosis	Model hallucination
MV003	S1	gemini-3-flash-preview	ETV5	Hypertension	Model hallucination
MV004	S1	gemini-3-flash-preview	ADM	Hypertension	Retrieval failure
MV005	S1	gpt-5.5	SPEN	Osteoporosis	Model hallucination
MV006	S1	gpt-5.5	ATG7	Osteoporosis	Incomplete database coverage
MV007	S1	claude-sonnet-4-6	GNA14	Anastomosing hemangioma	Incomplete database coverage
MV008	S1	claude-sonnet-4-6	ATP8B3	Alzheimer's Disease	Model hallucination
MV009	S1	gpt-5.5	FAM133B	Osteoporosis	Model hallucination
MV010	S1	claude-sonnet-4-6	IL6	Tuberculosis susceptibility	Incomplete database coverage
MV011	S1	gemini-3-flash-preview	PEX19	Zellweger Syndrome	Retrieval failure
MV012	S1	claude-sonnet-4-6	PTHLH	Osteoporosis	Incomplete database coverage
MV013	S1	claude-sonnet-4-6	CXCL12	Osteoporosis	Incomplete database coverage
MV014	S1	claude-sonnet-4-6	CCL5	Asthma	Incomplete database coverage
MV015	S1	gpt-5.5	LIME1	Alzheimer's Disease	Incomplete database coverage
MV016	S2	gemini-3-flash-preview	rs587782382	Teebi hypertelorism syndrome	Model hallucination
MV017	S2	deepseek-v4-flash	rs267606849	Teebi hypertelorism syndrome	Model hallucination
MV018	S2	deepseek-v4-flash	rs121918334	Dysequilibrium syndrome	Model hallucination
MV019	S2	claude-sonnet-4-6	rs104893869	Lamellar ichthyosis	Model hallucination
MV020	S2	deepseek-v4-flash	rs35704505	triglycerides	Model hallucination
MV021	S2	gemini-3-flash-preview	rs4101150	Lifestyle measurement	Model hallucination
MV022	S2	gemini-3-flash-preview	rs121908665	Pituitary Gigantism	Model hallucination
MV023	S2	gemini-3-flash-preview	rs113993962	Pituitary Gigantism	Model hallucination
MV024	S2	gpt-5.5	rs6461667	glioblastoma survival	Incomplete database coverage
MV025	S2	claude-sonnet-4-6	rs72556349	Ectopia Lentis Syndrome	Model hallucination
MV026	S2	deepseek-v4-flash	rs6461667	Stroke	Incomplete database coverage
MV027	S2	gemini-3-flash-preview	rs121913325	Camurati-Engelmann disease	Model hallucination
MV028	S2	gpt-5.5	rs1564564688	AGel Amyloidosis	Model hallucination
MV029	S2	gemini-3-flash-preview	rs35704505	MUC5B expression	Model hallucination
MV030	S2	deepseek-v4-flash	rs121908335	Lamellar ichthyosis	Model hallucination
